# *Elizabethkingia anophelis* response to iron stress: physiologic, genomic, and transcriptomic analyses

**DOI:** 10.1101/679894

**Authors:** Shicheng Chen, Benjamin K. Johnson, Ting Yu, Brooke N. Nelson, Edward D. Walker

## Abstract

*Elizabethkingia anophelis* bacteria encounter fluxes of iron in the midgut of mosquitoes, where they live as symbionts. They also establish bacteremia with severe clinical manifestations in humans, and live in water service lines in hospitals. In this study, we investigated the global gene expression responses of *E. anophelis* to iron fluxes in the midgut of female *Anopheles stephensi* mosquitoes fed sucrose or blood, and in iron-poor or iron-rich culture conditions. Of 3,686 transcripts revealed by RNAseq technology, 218 were upregulated while 112 were down-regulated under iron-poor conditions. Most of these differentially expressed genes (DEGs) were enriched in functional groups assigned within “biological process,” “cell component” and “molecular function” categories. *E. anophelis* possessed 4 iron/heme acquisition systems. Hemolysin gene expression was significantly repressed when cells were grown under iron-rich or high temperature (37°C) conditions. Furthermore, hemolysin gene expression was down-regulated after a blood meal, indicating that *E. anophelis* cells responded to excess iron and its associated physiological stress by limiting iron loading. By contrast, genes encoding respiratory chain proteins were up-regulated under iron-rich conditions, allowing these iron-containing proteins to chelate intracellular free iron. *In vivo* studies showed that growth of *E. anophelis* cells increased 3-fold in blood-fed mosquitoes over those in sucrose-fed ones. Deletion of aerobactin synthesis genes led to impaired cell growth in both iron-rich and iron-poor media. Mutants showed more susceptibility to H_2_O_2_ toxicity and less biofilm formation than did wild-type cells. Mosquitoes with *E. anophelis* experimentally colonized in their guts produced more eggs than did those treated with erythromycin or left unmanipulated, as controls. Results reveal that *E. anophelis* bacteria respond to varying iron concentration in the mosquito gut, harvest iron while fending off iron-associated stress, contribute to lysis of red blood cells, and positively influence mosquito host fecundity.
