## Supplementary material for "*Elizabethkingia anophelis* response to iron stress: physiologic, genomic, and transcriptomic analyses": Table S2

### Sheet: FDR < 0.05
Table S2 The DEGs regulated under iron stress conditions in E. anophelis
Annotated Function	Gene name	Low iron 1	Low iron 2	Low iron 3	High iron 1	High iron 2	High iron 3	logFC	logCPM	PValue	FDR
hypothetical protein	EAAG1_00085	18.6555	25.3937	15.9808	4.99904	9.46678	6.18973	-1.51307	3.78859	5.39007e-06	0.000174279
efflux transporter, RND family, MFP subunit	EAAG1_00115	100.406	115.567	120.839	224.38	169.771	212.243	0.847074	7.29826	0.000204753	0.00424
COG0346 Lactoylglutathione lyase and related lyases	EAAG1_00130	45.0462	44.439	43.1481	158.624	48.9117	107.017	1.2429	6.2206	0.000215847	0.00444476
esterase	EAAG1_00140	466.387	387.254	472.293	58.8349	112.97	78.6747	-2.40122	8.03968	1.92801e-15	2.9611e-13
TonB-dependent receptor plug	EAAG1_00145	1220.64	947.212	927.499	167.66	290.735	202.469	-2.2269	9.29098	4.20474e-10	2.81794e-08
lipoprotein	EAAG1_00150	905.777	600.121	505.238	98.0582	135.27	119.234	-2.51109	8.62316	4.24713e-13	4.74391e-11
hypothetical protein	EAAG1_00155	9154.23	8773.27	6915.86	183.426	215.317	216.478	-5.33532	12.051	2.35137e-39	8.66716e-36
methylamine utilization protein	EAAG1_00160	263.452	216.624	214.019	69.9866	142.107	86.0047	-1.21608	7.37282	1.14736e-05	0.000341063
hypothetical protein	EAAG1_00180	5.46014	6.08931	7.74452	19.9962	10.0979	20.5238	1.37488	3.55914	7.83111e-05	0.00182693
PepSY-associated TM helix domain-containing	EAAG1_00240	1002.09	628.236	631.363	86.9065	160.725	116.628	-2.6329	8.77488	9.44673e-13	9.6724e-11
TonB-dependent siderophore receptor	EAAG1_00245	5050.33	2869.1	2990.62	155.932	301.885	193.999	-4.06429	10.9124	9.74072e-21	2.11202e-18
AraC family transcriptional regulator	EAAG1_00250	339.287	269.744	214.265	71.5248	108.973	86.982	-1.61947	7.50897	8.29229e-10	5.09423e-08
AraC family transcriptional regulator	EAAG1_00255	653.852	418.09	344.447	55.1818	110.656	68.2499	-2.59417	8.10561	1.37522e-13	1.58409e-11
Siderophore-interacting protein	EAAG1_00260	916.09	944.621	825.222	53.2591	129.379	66.2953	-3.42876	8.93535	1.38597e-17	2.55435e-15
TonB-dependent siderophore receptor	EAAG1_00275	1198.8	1520.51	1543.74	137.281	235.407	191.067	-2.91798	9.65266	3.69038e-15	5.23183e-13
propeptide PepSY amd peptidase M4	EAAG1_00280	456.073	793.943	664.062	97.2891	160.304	117.931	-2.34848	8.57755	1.46307e-11	1.25416e-09
hypothetical protein	EAAG1_00285	297.881	277.388	221.395	144.588	136.532	148.391	-0.891273	7.67713	0.00017727	0.0038003
ApaG protein	EAAG1_00570	658.099	642.098	306.831	243.607	234.355	267.787	-1.10756	8.61629	0.00143174	0.0211096
putative outer membrane receptor	EAAG1_00740	6968.2	4933.25	3832.06	142.088	232.252	207.03	-4.75762	11.4091	3.48241e-28	1.60452e-25
udp-glucose 4-epimerase	EAAG1_00775	356.578	273.76	183.902	175.928	131.904	140.246	-0.86203	7.71872	0.00203482	0.0277791
inorganic pyrophosphatase	EAAG1_00815	412.847	223.232	337.932	185.157	107.395	116.465	-1.25277	7.85041	4.09756e-05	0.00106363
ribosomal large subunit pseudouridine synthase b	EAAG1_00865	380.086	275.315	238.359	143.242	173.137	133.731	-0.988628	7.80927	0.000192032	0.00406798
gcn5-related N-acetyltransferase	EAAG1_00905	20.6272	21.3774	14.7515	3.26861	12.7276	4.56085	-1.42919	3.73178	0.000751849	0.01305
hypothetical protein	EAAG1_00930	289.084	172.185	123.667	96.3277	107.185	95.4522	-0.967185	7.2056	0.00078575	0.013471
KWG repeat-containing protein	EAAG1_01140	151.064	159.747	149.85	63.6417	118.23	83.7243	-0.790982	6.92381	0.00140717	0.0208465
hypothetical protein	EAAG1_01250	286.657	323.381	190.909	1324.94	126.75	1329.49	1.79574	9.22144	0.00318785	0.0402411
hypothetical protein	EAAG1_01255	11.982	19.5635	14.5056	6.34494	9.25641	6.67839	-1.03257	3.55418	0.00127528	0.0196681
hypothetical protein	EAAG1_01260	26.9974	37.7019	25.8151	11.5363	17.1454	16.1259	-1.00627	4.51758	0.000550649	0.010098
2,3,4,5-tetrahydropyridine-2,6-carboxylate	EAAG1_01275	347.326	266.245	265.526	184.965	159.358	132.428	-0.882851	7.82191	0.000557131	0.0101663
tryptophan synthase subunit alpha	EAAG1_01305	58.8482	59.0793	76.2159	26.9179	40.1812	33.5549	-0.942607	5.62929	0.000189097	0.00402897
tryptophan synthase subunit beta	EAAG1_01310	205.362	213.126	279.049	95.3664	146.63	103.108	-1.01339	7.44422	6.27209e-05	0.00151104
phosphoribosylanthranilate isomerase	EAAG1_01315	57.9382	58.4315	91.2133	21.7266	50.3843	22.3156	-1.12832	5.66559	0.000813288	0.0138786
Indole-3-glycerol phosphate synthase	EAAG1_01320	123.157	111.292	145.302	29.0329	49.4376	32.2518	-1.7705	6.36005	4.43519e-12	3.98734e-10
anthranilate phosphoribosyltransferase	EAAG1_01325	340.804	284.772	333.875	66.1412	101.926	63.5262	-2.04738	7.63588	1.08059e-14	1.4752e-12
anthranilate synthase, component ii	EAAG1_01330	88.1206	74.1082	83.4687	25.9566	32.6078	23.6187	-1.57392	5.78154	8.05889e-11	5.82452e-09
hypothetical protein	EAAG1_01335	21.3856	19.434	23.2336	3.46088	4.41783	3.25775	-2.49902	3.68969	3.53389e-15	5.21036e-13
anthranilate synthase component I	EAAG1_01340	410.724	343.852	331.048	89.5983	130.116	99.8501	-1.7624	7.87385	1.54153e-11	1.29138e-09
putative 5-carboxymethyl-2-hydroxymuconate	EAAG1_01461	33.8225	41.3296	50.2779	95.7509	56.8007	74.1139	0.849274	5.87903	0.00136475	0.0206162
hypothetical protein	EAAG1_01506	392.372	405.911	284.458	92.0978	164.722	94.1491	-1.62308	7.90288	6.2037e-08	3.04891e-06
hypothetical protein	EAAG1_01511	146.665	178.145	137.557	81.1383	81.8351	89.4253	-0.87333	6.90026	5.91204e-05	0.00144316
hypothetical protein	EAAG1_01561	7.7352	9.58743	19.1769	32.3015	18.1973	36.9755	1.25116	4.37957	0.00103183	0.0163937
heat shock protein 90	EAAG1_01726	2007.36	1049.18	808.135	5355.51	2342.08	2755.73	1.43554	11.2206	0.00119433	0.0187079
thioredoxin	EAAG1_01803	451.978	479.63	360.673	229.379	171.349	208.333	-1.0857	8.30921	0.000115384	0.00262534
tonb family protein	EAAG1_01868	162.591	235.281	125.265	610.268	211.635	463.415	1.29632	8.23581	0.000643232	0.0115095
DL-methionine transporter ATP-binding subunit	EAAG1_01958	151.367	136.815	147.392	88.2524	93.7212	93.6604	-0.659588	6.89297	0.00153908	0.0221604
hypothetical protein	EAAG1_02113	206.272	196.672	156.243	47.8755	111.813	61.7344	-1.33193	7.02782	6.20627e-06	0.000195524
hypothetical protein	EAAG1_02128	248.74	340.483	156.857	105.364	88.7774	129.984	-1.20328	7.48123	3.62795e-05	0.00096206
ecotin	EAAG1_02183	1015.13	723.721	200.251	139.396	224.889	109.298	-2.03298	8.65263	4.44656e-05	0.00114616
hypothetical protein	EAAG1_02233	584.69	499.064	568.178	300.519	163.355	211.265	-1.29156	8.60044	7.34225e-05	0.00172379
hypothetical protein	EAAG1_02273	173.208	128.394	93.426	865.027	181.447	471.071	1.94141	8.31599	2.26422e-05	0.000613671
hypothetical protein	EAAG1_02503	2284.46	3930.72	1185.65	625.457	669.512	993.126	-1.69352	10.6575	0.00011877	0.0026761
DinB family protein	EAAG1_02538	37.0076	71.2579	53.2282	70.3712	76.3654	177.059	1.0023	6.34157	0.00393149	0.0454278
hypothetical protein	EAAG1_02703	24.1156	29.6692	34.666	59.604	33.6597	73.951	0.913899	5.41845	0.00321994	0.0405075
lipoyl synthase	EAAG1_02783	426.801	380.388	305.97	190.733	218.052	195.791	-0.880197	8.16293	0.0010031	0.0162167
hypothetical protein	EAAG1_02923	185.493	171.796	169.765	114.017	96.9819	81.118	-0.851904	7.09628	0.000120519	0.0026761
50S ribosomal protein l31p	EAAG1_03023	271.945	130.596	245.981	101.904	56.9059	65.9695	-1.53066	7.18832	6.58383e-07	2.47633e-05
phosphoesterase HXTX	EAAG1_03103	49.1413	42.1069	25.4463	85.9451	50.4895	75.2541	0.857963	5.778	0.00361979	0.0427646
hypothetical protein	EAAG1_03113	65.37	67.5007	72.7739	189.002	72.5787	139.758	0.962118	6.66188	0.00130137	0.019904
50S ribosomal protein L32	EAAG1_03248	88.1206	53.6378	114.57	23.8416	25.5603	25.2476	-1.77833	5.79519	7.62873e-10	4.76601e-08
hypothetical protein	EAAG1_03333	71.5885	65.8164	56.0556	23.6493	41.2331	22.6414	-1.13497	5.56066	5.64411e-05	0.00139841
hypothetical protein	EAAG1_03423	314.868	222.066	212.298	86.5219	145.894	63.852	-1.33584	7.44803	1.25077e-05	0.000365901
succinate dehydrogenase (or fumarate reductase)	EAAG1_03478	137.11	97.8177	85.3127	942.128	334.809	555.61	2.51644	8.48689	1.8883e-10	1.31326e-08
succinate dehydrogenase flavoprotein subunit	EAAG1_03483	732.417	584.963	512.614	1864.07	1441.16	1517.79	1.39808	10.115	5.16657e-05	0.00130438
hypothetical protein	EAAG1_03488	94.7941	70.7397	71.1759	194.001	158.306	168.263	1.13699	6.98177	6.03078e-07	2.2917e-05
hypothetical protein	EAAG1_03493	317.598	256.917	221.395	639.685	454.3	435.073	0.941876	8.59866	0.0028888	0.0372311
hypothetical protein	EAAG1_03498	23.3573	25.2642	28.1507	69.6021	34.1856	58.6396	1.07552	5.32164	0.000300974	0.00593257
acyl carrier protein	EAAG1_03588	1990.22	1279.4	1829.8	9945.79	1127.7	5743.58	1.72149	11.8347	0.00262338	0.03429
hypothetical protein	EAAG1_03663	106.928	123.211	150.219	219.573	184.287	203.284	0.67367	7.36466	0.00372507	0.0435893
30S ribosomal protein s21p	EAAG1_03673	133.622	132.669	134.115	64.603	65.3208	58.9653	-1.08337	6.62277	3.08083e-07	1.22107e-05
Integrase, site-specific recombinase	EAAG1_03678	418.762	357.974	335.719	202.654	226.572	203.772	-0.813078	8.186	0.00192966	0.0267395
Ribosome hibernation protein YhbH	EAAG1_03683	1016.19	864.812	777.157	445.3	391.294	334.734	-1.18228	9.31868	0.000308446	0.00604751
preprotein translocase, sece subunit	EAAG1_03693	68.4034	45.7346	78.6745	6.72948	34.5012	7.00417	-1.98439	5.34424	0.000120265	0.0026761
OmpW family protein	EAAG1_03703	173.511	152.362	118.381	265.911	260.547	225.925	0.76043	7.64146	0.00176609	0.0249418
COG0526 Thiol-disulfide isomerase and thioredoxins	EAAG1_03798	230.084	183.845	141.122	131.321	108.658	90.8913	-0.746479	7.20879	0.00300232	0.0384255
DinB family protein	EAAG1_03858	127.403	113.494	110.636	378.774	154.309	313.07	1.26632	7.64158	3.56416e-05	0.000951991
hydroxyacylglutathione hydrolase	EAAG1_03863	99.0409	98.4655	110.267	263.411	118.335	191.719	0.896066	7.19957	0.00119779	0.0187079
50S ribosomal protein l28p	EAAG1_03918	213.552	88.3598	194.965	70.948	58.0629	42.6766	-1.53333	6.80411	1.43144e-06	5.1226e-05
50S ribosomal protein L33	EAAG1_03923	54.4497	26.1711	61.4645	9.80582	15.1469	6.84128	-2.14604	4.87597	1.79414e-08	9.185e-07
hypothetical protein	EAAG1_03928	46.5629	18.9157	45.7296	5.19132	10.2031	3.09487	-2.56152	4.45947	1.07286e-08	5.90232e-07
2-amino-4-hydroxy-6-hydroxymethyldihydropteridine	EAAG1_03953	117.696	83.4365	94.0406	39.6078	46.7028	45.6085	-1.15915	6.16006	5.26689e-07	2.02227e-05
hypothetical protein	EAAG1_04013	222.804	202.113	172.346	118.054	110.235	147.576	-0.668379	7.34409	0.004054	0.0462633
transcriptional regulator	EAAG1_04133	383.727	388.161	332.154	213.805	190.177	181.131	-0.916122	8.13871	0.00040528	0.00770033
cyclic nucleotide-binding protein	EAAG1_04257	113.298	117.252	115.676	57.489	98.139	50.6581	-0.742755	6.53077	0.00439235	0.0492103
50S ribosomal protein l35p	EAAG1_04392	3274.26	2760.79	3011.14	11069.6	3691.84	13030.5	1.61927	12.584	0.000252579	0.00505982
hypothetical protein	EAAG1_04432	87.3622	90.1736	82.7312	37.3006	53.6451	33.5549	-1.05805	6.01099	1.29319e-05	0.00037533
hypothetical protein	EAAG1_04462	12.1336	8.81007	9.3426	1.53817	5.68007	1.3031	-1.74994	2.77514	7.03007e-05	0.0016718
hypothetical protein	EAAG1_04482	57.1798	68.0189	79.535	115.17	92.9848	137.803	0.754706	6.52344	0.00146122	0.0212887
signal peptidase I	EAAG1_04722	155.614	155.731	128.707	76.7161	63.6378	86.1676	-0.959361	6.79955	1.99166e-05	0.000547855
hypothetical protein	EAAG1_04762	360.673	220.381	237.499	1297.44	460.086	787.725	1.63651	9.13095	5.65283e-05	0.00139841
MIP family channel protein	EAAG1_04767	322.3	221.936	190.54	1401.27	383.72	917.709	1.87888	9.16208	2.15402e-05	0.000588126
Glycerol kinase	EAAG1_04772	978.124	694.052	574.939	2557.78	1280.33	1603.14	1.27582	10.3236	0.000911219	0.0151295
glycerol-3-phosphate dehydrogenase	EAAG1_04777	588.482	378.574	473.891	3327.83	818.561	1968.66	2.08525	10.2984	8.31497e-06	0.000253297
hypothetical protein	EAAG1_04892	74.7736	67.112	53.7199	37.1083	44.5991	33.392	-0.761009	5.70333	0.00186584	0.0260511
heavy-metal transporting P-type ATPase	EAAG1_04902	4515.54	3076.01	1871.47	548.934	527.615	518.96	-2.56824	10.8482	1.24511e-10	8.82592e-09
hypothetical protein	EAAG1_04907	112.236	72.0353	60.3581	39.031	19.6699	39.9075	-1.31541	5.84459	3.84266e-05	0.00100454
hypothetical protein	EAAG1_04927	43.9845	34.0742	42.2876	14.8049	29.7678	11.7279	-1.08286	4.89855	0.00144497	0.0212198
glycosyltransferase	EAAG1_04977	120.73	135.52	105.473	49.4136	89.4085	58.6396	-0.868716	6.54795	0.000664522	0.0117761
Membrane fusion efflux protein	EAAG1_05037	82.3571	101.316	102.4	170.737	136.637	140.409	0.644963	6.937	0.0033811	0.0413627
hypothetical protein	EAAG1_05087	256.778	325.066	285.318	169.198	142.107	173.801	-0.838607	7.8182	0.00062981	0.0113243
hypothetical protein	EAAG1_05152	68.7068	62.9661	60.9727	120.938	72.1579	124.12	0.717311	6.41174	0.00382589	0.0445374
phosphopantetheine adenylyltransferase	EAAG1_05267	99.9509	81.6227	78.7974	263.988	74.7876	215.5	1.08873	7.08551	0.00214315	0.0289365
dihydrofolate reductase	EAAG1_05282	171.994	158.063	143.581	62.6803	118.545	64.8293	-0.940725	6.91079	0.000399855	0.00770033
COG0606 Predicted ATPase with chaperone activity	EAAG1_05427	131.195	131.115	130.059	225.149	183.656	214.36	0.666742	7.40486	0.00273561	0.0353805
hypothetical protein	EAAG1_05447	16.5321	15.1585	14.0139	47.1064	18.618	30.6229	1.06869	4.57119	0.0016225	0.0232705
Resolvase domain-containing protein	EAAG1_05512	129.223	107.923	94.5323	237.839	155.781	156.698	0.729805	7.20134	0.00327706	0.0407756
fes assembly suf system protein	EAAG1_05562	118.91	122.434	95.7616	64.4108	78.0484	70.3675	-0.66147	6.52319	0.00267869	0.0348822
hypothetical protein	EAAG1_05602	57.1798	57.6541	64.5377	138.435	71.2112	117.116	0.862198	6.4008	0.000820273	0.0139333
quinol:cytochrome c oxidoreductase	EAAG1_05677	524.629	393.344	322.32	3008.08	1948.26	2243.61	2.53731	10.4582	1.65462e-11	1.34319e-09
quinol:cytochrome c oxidoreductase monoheme	EAAG1_05682	187.616	136.945	116.168	690.06	637.009	479.541	2.03553	8.5497	5.00737e-10	3.29592e-08
quinol:cytochrome c oxidoreductase membrane	EAAG1_05687	118.303	95.356	87.5254	474.909	408.755	303.46	1.97891	7.95544	1.26478e-12	1.25999e-10
quinol:cytochrome c oxidoreductase	EAAG1_05692	532.212	376.112	333.137	2290.72	2012.32	1672.2	2.267	10.2323	5.14876e-10	3.32953e-08
quinol:cytochrome c oxidoreductase iron-sulfur	EAAG1_05697	814.926	624.737	559.327	7598.36	3684.47	5009.61	3.02684	11.5739	6.63961e-14	8.43918e-12
chaperone protein HtpG	EAAG1_05702	354.606	269.355	279.049	3664.11	1461.04	2625.59	3.10145	10.4941	1.17603e-13	1.39833e-11
mannitol dehydrogenase	EAAG1_05842	434.991	543.244	451.887	149.01	292.418	171.358	-1.22158	8.41314	0.00016622	0.00360403
outer membrane chaperone skp (omph)	EAAG1_05872	636.106	648.965	568.915	334.551	329.444	290.754	-0.957372	8.87174	0.00172362	0.0246251
porphobilinogen deaminase	EAAG1_05927	112.085	89.9145	108.546	246.876	202.168	194.651	1.05116	7.31499	4.15885e-06	0.000138523
glutamyl-tRNA reductase	EAAG1_05932	153.036	143.423	155.751	410.691	220.576	316.979	1.06743	7.86749	9.34771e-05	0.00216702
Pantothenate kinase type III, CoaX-like protein	EAAG1_05952	203.239	143.682	148.99	456.451	197.751	353.466	1.02234	7.96973	0.00134262	0.0203658
iron-sulfur cluster assembly accessory protein	EAAG1_06002	114.966	72.9422	88.6318	46.3373	43.2316	44.7941	-1.0411	6.10405	1.3336e-05	0.000384034
hypothetical protein	EAAG1_06027	193.987	141.998	134.361	108.441	97.1923	83.5614	-0.701488	6.98727	0.00268762	0.0348822
hypothetical protein	EAAG1_06032	147.272	98.0768	93.9177	45.5682	53.1192	35.3466	-1.33638	6.30762	2.13514e-07	8.7446e-06
putative aminoglycoside 6-adenylyltransferase	EAAG1_06347	761.083	559.18	354.404	149.779	170.718	155.558	-1.81421	8.48695	6.5618e-08	3.18247e-06
fumarate hydratase	EAAG1_06352	2473.14	1974.1	1226.34	633.148	518.99	480.193	-1.79734	10.2503	1.64083e-06	5.81546e-05
fumarate hydratase	EAAG1_06357	219.467	230.357	245.489	1411.27	666.251	972.602	2.13284	9.28605	5.96932e-09	3.43795e-07
hypothetical protein	EAAG1_06377	37.1593	46.7711	49.0486	197.078	113.391	185.366	1.89578	6.71282	5.4677e-13	5.92763e-11
hypothetical protein	EAAG1_06402	27.604	33.1673	38.4768	67.4871	44.5991	58.3138	0.774923	5.49603	0.00298302	0.0383115
hypothetical protein	EAAG1_06487	377.053	355.901	289.743	147.664	170.192	131.776	-1.18479	7.94091	3.70756e-06	0.000125377
membrane copper tolerance protein	EAAG1_06507	197.627	180.218	152.063	346.28	261.809	312.093	0.795908	7.91807	0.00175254	0.024893
hypothetical protein	EAAG1_06512	73.1052	54.2856	41.55	267.064	74.2617	176.407	1.61469	6.83838	1.68648e-05	0.000470937
cytochrome c oxidase accessory protein ccog	EAAG1_06517	453.343	342.167	309.535	1234.19	526.669	1076.85	1.36048	9.36016	0.000384203	0.00749298
cytochrome c class i	EAAG1_06522	580.595	413.166	396.938	1462.03	715.794	997.035	1.19078	9.57178	0.00132801	0.0202274
cytochrome c oxidase subunit CcoN	EAAG1_06532	1489.25	1041.53	896.029	3386.47	1680.25	2278.15	1.09983	10.8101	0.00399258	0.0458462
aconitate hydratase	EAAG1_06652	2238.96	1585.03	1205.44	5065.57	3540.47	4297.14	1.35926	11.5454	0.000241611	0.00489329
hypothetical protein	EAAG1_06747	306.678	315.478	270.444	162.084	153.783	219.41	-0.737937	7.89651	0.00383027	0.0445374
aspartate-semialdehyde dehydrogenase	EAAG1_06867	627.006	454.366	412.304	2206.69	511.206	1248.53	1.40885	9.82971	0.00237908	0.0316581
hypothetical protein	EAAG1_06957	67.4934	38.6088	51.0155	289.368	67.9505	183.086	1.78107	6.86063	9.47412e-06	0.000286243
TonB-dependent receptor plug	EAAG1_06992	5684.46	4616.48	3506.42	2323.4	2593.16	1761.14	-1.04798	11.7375	0.00352491	0.0421844
tonb-dependent receptor plug	EAAG1_07037	82.0538	132.151	92.3196	43.4532	51.5414	58.6396	-0.99567	6.26756	6.26883e-05	0.00151104
polysaccharide biosynthesis protein	EAAG1_07082	88.2723	72.9422	73.6344	37.8774	56.5903	37.9528	-0.820832	5.94387	0.000845199	0.0141609
serine O-acetyltransferase	EAAG1_07112	191.56	146.143	121.577	90.9442	89.5137	96.2666	-0.730426	6.942	0.00175588	0.024893
acyl carrier protein-like protein	EAAG1_07122	71.1335	65.4277	37.7392	11.1517	26.7174	8.30727	-1.9012	5.21452	3.27343e-06	0.000113829
cytidyltransferase-related domain protein	EAAG1_07147	157.586	119.843	128.092	106.518	51.8569	76.7201	-0.789697	6.74164	0.00342219	0.0413627
50S ribosomal protein l36p	EAAG1_07767	11.6786	7.90315	8.72795	0.192271	4.83858	0.651551	-2.21099	2.59883	0.00024621	0.00495917
30S ribosomal protein s17p	EAAG1_07832	425.588	193.821	353.052	214.574	159.042	136.826	-0.930145	7.95088	0.00336217	0.0413098
50S ribosomal protein l29p	EAAG1_07837	102.681	47.0302	74.8637	42.6842	36.9205	21.9898	-1.14366	5.77241	0.000401304	0.00770033
50S ribosomal protein L3p (L3e)	EAAG1_07882	1245.52	645.726	904.511	272.832	392.661	132.591	-1.80813	9.22722	1.9375e-05	0.000536963
ankyrin	EAAG1_07902	2516.37	1695.68	1312.27	223.419	182.709	220.061	-3.14122	10.002	4.75417e-16	7.61908e-14
hypothetical protein	EAAG1_07907	652.335	496.603	413.779	55.5663	43.1265	52.4498	-3.37139	8.1599	2.22593e-28	1.17211e-25
COG3182 Uncharacterized iron-regulated membrane	EAAG1_07912	912.45	637.823	575.062	205.153	233.619	206.379	-1.71964	8.85201	1.70509e-07	7.30809e-06
ApbE family lipoprotein	EAAG1_07917	304.403	246.552	254.832	123.246	152.836	116.139	-1.03746	7.6439	1.50965e-05	0.000428043
protease do	EAAG1_08047	1555.23	1132.09	757.857	5711.02	1426.22	3824.44	1.66979	11.2295	0.000490708	0.00904374
30S ribosomal protein s20p	EAAG1_08082	85.0872	52.8604	78.1828	47.4909	23.2462	40.0704	-0.969296	5.77475	0.00120709	0.0187736
hypothetical protein	EAAG1_08142	102.378	109.737	119.979	184.58	152.31	210.451	0.719776	7.19754	0.00145233	0.0212432
rhodanese domain-containing protein	EAAG1_08191	121.943	70.7397	61.3415	50.9518	47.5443	37.7899	-0.897026	6.02971	0.00140824	0.0208465
hypothetical protein	EAAG1_08226	35.6426	44.0503	32.822	6.53721	29.347	10.5877	-1.25916	4.75128	0.00356923	0.0423871
hypothetical protein	EAAG1_08241	847.687	597.141	655.826	90.3673	81.6247	80.9552	-3.05395	8.61705	8.63199e-21	1.98859e-18
cytochrome-c peroxidase	EAAG1_08246	780.648	571.748	551.705	79.9847	173.032	98.547	-2.43528	8.55586	2.45488e-11	1.88514e-09
hypothetical protein	EAAG1_08251	927.011	645.467	552.566	114.401	136.111	151.323	-2.40235	8.71937	2.14214e-12	2.07787e-10
hypothetical protein	EAAG1_08256	2064.69	1422.7	1110.54	142.088	238.878	199.863	-2.98411	9.75404	4.21601e-14	5.55008e-12
TonB-dependent receptor	EAAG1_08261	3390.75	2485.61	2180.64	178.043	326.078	245.635	-3.42512	10.5198	1.35178e-17	2.55435e-15
Type III effector HopPmaJ	EAAG1_08281	65.825	51.6944	53.3512	192.079	66.2675	126.238	1.16835	6.53341	0.000264205	0.00526411
XRE family transcriptional regulator	EAAG1_08321	11.3753	12.8264	9.83431	3.65315	7.04749	4.39797	-1.13629	3.09488	0.00061401	0.0110943
TetR family transcriptional regulator	EAAG1_08381	128.313	114.92	104.49	51.7209	84.6751	51.4725	-0.883382	6.48582	0.000389751	0.00756118
RND family efflux transporter MFP subunit	EAAG1_08401	614.266	464.731	494.174	128.437	143.58	111.904	-2.03412	8.35112	2.20141e-12	2.08062e-10
RND efflux system outer membrane lipoprotein	EAAG1_08406	1695.83	1424.9	1323.7	365.315	496.375	362.425	-1.85997	9.88436	7.28426e-08	3.48699e-06
COG1538 Outer membrane protein	EAAG1_08411	635.196	564.622	609.113	231.494	191.965	202.958	-1.53013	8.66614	4.78861e-07	1.8642e-05
succinate dehydrogenase flavoprotein subunit	EAAG1_08466	45.3495	28.8918	31.101	15.7662	21.458	20.1981	-0.867976	4.77835	0.00228285	0.0305985
TonB-dependent siderophore receptor	EAAG1_08556	1621.06	1140.52	1141.03	169.198	298.204	217.781	-2.50916	9.57933	1.67625e-11	1.34319e-09
hypothetical protein	EAAG1_08561	5.46014	3.62768	5.65473	0.384542	2.3141	0.814438	-1.91216	1.76579	1.53343e-05	0.000431469
PepSY-associated TM helix domain-containing	EAAG1_08566	491.413	357.585	382.555	69.7944	134.744	88.6109	-2.06811	7.99152	1.21249e-11	1.06411e-09
Ribosome recycling factor	EAAG1_08696	303.796	205.611	261.347	1129.21	221.838	632.819	1.36367	8.84257	0.003657	0.0430249
hypothetical protein	EAAG1_08716	244.493	268.837	178.985	135.936	117.809	124.283	-0.873267	7.48132	0.000265662	0.00526467
ATP synthase f0 subcomplex c subunit	EAAG1_08791	67.7967	45.6051	73.3886	14.0358	44.9146	12.8681	-1.36811	5.44394	0.00103142	0.0163937
peptidase membrane zinc metallopeptidase	EAAG1_08806	1170.44	1227.58	297.611	394.732	341.856	330.173	-1.33735	9.29314	0.00324996	0.0407461
NADH dehydrogenase subunit A	EAAG1_08821	33.2159	25.5233	30.4864	53.8359	47.7547	54.5674	0.806725	5.36148	0.00109731	0.0173592
NADH-ubiquinone oxidoreductase chain C	EAAG1_08831	55.8148	40.9409	50.6467	215.728	98.7701	149.857	1.65377	6.67273	7.43068e-09	4.14992e-07
NADH dehydrogenase subunit d	EAAG1_08836	205.665	164.8	174.559	888.292	410.964	621.905	1.8173	8.68328	2.77279e-07	1.12313e-05
NADH dehydrogenase subunit f	EAAG1_08846	355.819	272.853	250.16	2169.97	669.933	1482.28	2.29798	9.75955	1.20649e-07	5.29417e-06
hypothetical protein	EAAG1_08851	134.987	118.936	115.307	681.216	231.305	454.457	1.88784	8.17676	1.50263e-07	6.51611e-06
NADH dehydrogenase subunit g	EAAG1_08856	267.244	207.296	184.27	718.901	399.393	443.217	1.24481	8.53202	0.000177333	0.0038003
NADH dehydrogenase subunit h	EAAG1_08861	283.776	215.847	203.816	538.166	439.995	404.124	0.974563	8.44215	0.00095327	0.0156864
NADH dehydrogenase subunit i	EAAG1_08866	127.707	113.883	105.596	298.212	194.279	182.108	0.957656	7.41327	0.000159335	0.00347519
NADH-ubiquinone oxidoreductase chain J	EAAG1_08871	60.3649	50.1397	49.6633	176.889	93.09	107.343	1.23443	6.4869	3.49486e-06	0.000119278
NADH-ubiquinone oxidoreductase chain K	EAAG1_08876	33.3675	25.1346	24.8316	81.3306	47.4391	54.7302	1.13657	5.47916	4.78195e-05	0.00122405
NADH-ubiquinone oxidoreductase chain L	EAAG1_08881	416.184	346.702	324.287	1637.76	744.194	1096.56	1.67776	9.57175	7.73334e-06	0.000239539
NADH-ubiquinone oxidoreductase chain M	EAAG1_08886	315.171	260.027	231.106	1052.68	542.657	747.491	1.53869	9.036	1.20867e-05	0.000356412
NADH-ubiquinone oxidoreductase chain N	EAAG1_08891	320.328	239.038	221.887	1965.59	607.452	1331.93	2.32133	9.60917	8.31909e-08	3.88154e-06
Chaperone protein DnaK	EAAG1_09036	2655.6	1884.45	1323.94	14763.5	4253.85	7715.66	2.18866	12.4075	3.46772e-06	0.000119278
Ferrichrome-iron receptor	EAAG1_09051	8150.02	4781.66	4605.78	294.751	404.758	356.072	-4.05406	11.5977	7.79023e-23	2.05106e-20
hypothetical protein	EAAG1_09176	25.0256	20.0818	14.6285	6.53721	11.8861	11.4021	-0.985906	3.93118	0.00260272	0.034141
lipoprotein	EAAG1_09181	771.093	512.539	371.368	174.967	214.58	157.349	-1.5969	8.52084	2.7185e-06	9.54322e-05
hypothetical protein	EAAG1_09221	358.246	407.984	266.264	32.8783	55.854	28.5053	-3.13206	7.58515	4.68496e-24	1.43906e-21
Outer membrane hemin receptor	EAAG1_09226	501.726	571.618	369.156	236.493	245.19	260.294	-0.959011	8.50937	0.00138905	0.0208132
lipoate-protein ligase b	EAAG1_09487	298.639	214.422	206.521	172.852	115.074	127.541	-0.793332	7.56557	0.00206043	0.0280249
hypothetical protein	EAAG1_09672	1151.33	1195.06	240.695	11455.5	2906.51	7270.33	3.06378	11.9789	4.80464e-07	1.8642e-05
hypothetical protein	EAAG1_09677	292.724	360.176	161.283	4430.88	729.994	1719.44	3.07894	10.3244	9.50018e-08	4.37721e-06
putative UDP-galactose 4-epimerase	EAAG1_09747	317.75	295.267	270.935	208.037	138.215	153.603	-0.823377	7.8512	0.00128114	0.0196762
lipopolysaccharide biosynthesis protein wzxC	EAAG1_09752	222.956	191.878	155.628	115.363	115.39	131.125	-0.656349	7.28245	0.00426129	0.048034
Ferredoxin	EAAG1_09927	102.074	75.2743	78.9204	41.3383	53.5399	32.9033	-0.999175	6.00777	7.14191e-05	0.00168751
hypothetical protein	EAAG1_09977	2268.39	1623.26	1135.62	1000.19	498.584	781.535	-1.14067	10.2505	0.00366517	0.0430249
translation initiation factor SUI1-related	EAAG1_09987	58.0898	56.3585	64.7835	27.1102	42.0746	28.3425	-0.871095	5.53886	0.000695724	0.01227
GCN5-like N-acetyltransferase	EAAG1_09997	109.961	93.1535	69.7007	52.1054	61.0082	49.6807	-0.742072	6.18809	0.00188412	0.0262071
hypothetical protein	EAAG1_10002	42.0127	28.3736	17.5788	8.26765	12.2016	7.98149	-1.61322	4.30197	5.70636e-06	0.000182901
hypothetical protein	EAAG1_10007	102.984	74.4969	78.3057	41.146	46.1769	24.9218	-1.18473	5.94653	1.35791e-05	0.000388004
hypothetical protein	EAAG1_10112	67.0384	76.6994	75.6013	169.968	134.323	163.051	1.08976	6.84089	7.23528e-07	2.66692e-05
AraC family transcriptional regulator	EAAG1_10127	97.8275	101.445	98.9578	225.342	112.655	167.611	0.759697	7.0673	0.0032855	0.0407756
hypothetical protein	EAAG1_10167	12.892	19.0453	26.1839	44.2223	25.5603	57.0107	1.1186	4.95302	0.00137031	0.0206162
UspA domain-containing protein	EAAG1_10262	201.722	194.599	160.176	106.903	115.705	109.135	-0.745551	7.21289	0.000734126	0.0128857
COG2514 Predicted ring-cleavage extradiol	EAAG1_10312	168.809	147.439	93.7948	59.2195	67.6349	54.8931	-1.17177	6.62865	4.17147e-06	0.000138523
superoxide dismutase	EAAG1_10322	389.945	299.931	167.06	87.6756	76.8913	61.7344	-1.92077	7.49869	3.90985e-10	2.66883e-08
hypothetical protein	EAAG1_10327	617.603	685.501	450.78	106.134	89.3033	109.786	-2.52301	8.42438	3.34463e-16	5.87062e-14
NADPH-dependent FMN reductase	EAAG1_10332	306.83	292.546	156.98	75.1779	96.7716	80.4665	-1.58157	7.39633	1.72631e-08	8.96225e-07
COG0346 Lactoylglutathione lyase and related lyases	EAAG1_10337	170.326	164.541	105.473	99.0195	68.6868	92.0315	-0.763026	6.86968	0.00251666	0.0331739
ABC transporter ATPase	EAAG1_10357	62.4883	70.4805	58.5142	29.4175	35.4478	32.7404	-0.968876	5.60049	3.82053e-05	0.00100454
hypothetical protein	EAAG1_10362	89.9406	86.1573	63.3084	48.8368	38.4983	51.4725	-0.788355	5.98449	0.00112842	0.017775
COG4264 Siderophore synthetase component	EAAG1_10367	13141.5	10238.2	5415.14	142.088	181.762	203.772	-5.76982	12.2549	1.20423e-33	1.47959e-30
hypothetical protein	EAAG1_10372	1344.26	916.118	489.257	12.3053	29.7678	17.1032	-5.52925	8.87188	7.60937e-28	2.80481e-25
monooxygenase	EAAG1_10377	5592.4	4262.52	2054.14	36.5315	82.4662	50.3323	-6.13329	10.9754	2.55506e-30	1.88359e-27
putative L-2,4-diaminobutyrate decarboxylase	EAAG1_10382	7458.25	5843.41	3349.81	77.2929	141.476	103.434	-5.69024	11.4662	2.23348e-32	2.05815e-29
phosphinothricin N-acetyltransferase	EAAG1_10537	174.573	166.225	156.243	63.6417	113.496	64.0148	-1.03942	6.9473	5.76718e-05	0.00141719
Regulatory protein, MarR	EAAG1_10727	21.5372	20.7296	19.5457	89.9828	36.9205	70.6932	1.67232	5.43599	1.98327e-07	8.21385e-06
S23 ribosomal protein	EAAG1_10737	56.7248	40.5522	28.0278	106.903	64.3741	141.875	1.32117	6.1935	3.37323e-05	0.000907572
hypothetical protein	EAAG1_10967	88.4239	107.794	124.527	198.231	133.376	198.56	0.723265	7.14983	0.00302487	0.0385801
peptidase m56 blar1	EAAG1_10987	188.83	169.982	178.001	544.319	233.198	381.972	1.11035	8.14366	0.000465061	0.00869948
putative hemolysin	EAAG1_11027	133.47	195.765	88.3859	55.1818	70.6853	80.7923	-1.0138	6.70573	0.000424503	0.00802419
membrane-associated phospholipid phosphatase	EAAG1_11052	231.146	195.247	149.85	116.516	101.295	95.4522	-0.879399	7.21473	0.000229426	0.00467218
hypothetical protein	EAAG1_11252	60.5166	76.4403	67.8568	115.939	87.0944	118.582	0.64879	6.45851	0.00422628	0.0477855
hypothetical protein	EAAG1_11257	37.1593	40.4227	26.9214	6.72948	20.6165	13.031	-1.35385	4.61677	0.000195403	0.00411575
hypothetical protein	EAAG1_11262	15.3187	15.1585	15.612	3.65315	12.2016	5.04952	-1.10486	3.53181	0.0041167	0.0468338
hypothetical protein	EAAG1_11612	0.151671	1.03648	0	1.73044	0.315559	5.2124	2.52447	0.655708	0.00251999	0.0331739
D-tyrosyl-tRNA(Tyr) deacylase	EAAG1_11747	118.151	112.199	134.607	80.7538	81.8351	74.7654	-0.620481	6.65394	0.00388959	0.045085
phenylacetic acid degradation protein paaI	EAAG1_11842	57.0281	63.0956	83.2229	138.243	90.1448	129.821	0.814138	6.55111	0.00100957	0.0162501
phenylacetate-CoA oxygenase, PaaH subunit	EAAG1_11872	44.8945	51.3057	58.2683	178.235	57.9577	108.646	1.15541	6.37986	0.000459011	0.00863221
ClpB protein	EAAG1_11912	1048.65	945.657	690.369	3292.26	1652.16	1661.78	1.29902	10.5967	0.000828088	0.0140015
hypothetical protein	EAAG1_11982	64.3083	47.8076	42.9022	35.1856	23.0358	25.8991	-0.885821	5.3263	0.00150413	0.021742
hypothetical protein	EAAG1_12047	69.1618	82.1409	85.0668	150.356	95.8249	201.166	0.918497	6.83435	0.000658745	0.0117301
hypothetical protein	EAAG1_12142	34.5809	33.1673	35.2806	17.3044	24.1929	13.031	-0.908285	4.73414	0.00149897	0.021742
periplasmic binding protein	EAAG1_12332	1056.39	999.684	702.293	40.5692	87.41	47.4003	-3.97164	8.93474	2.93295e-22	7.20723e-20
transport system permease	EAAG1_12337	2022.38	1761.5	994.003	41.5305	89.0929	69.3901	-4.57585	9.69702	7.49177e-24	2.1242e-21
hemin importer ATP-binding subunit	EAAG1_12342	673.872	549.463	331.416	34.6088	72.6839	47.5632	-3.3235	8.15638	2.91611e-19	5.97155e-17
hypothetical protein	EAAG1_12347	319.115	242.018	193.244	12.4976	29.1367	14.0083	-3.74466	7.08097	7.12612e-28	2.80481e-25
hemin-degrading family protein	EAAG1_12352	2596.45	1978.25	1384.79	69.0253	103.609	75.5799	-4.58404	10.0154	1.27748e-27	4.28072e-25
hypothetical protein	EAAG1_12357	758.201	845.248	632.838	161.315	121.806	130.31	-2.43581	8.78786	1.00483e-13	1.2346e-11
hypothetical protein	EAAG1_12402	46.5629	48.8441	51.7531	85.9451	67.0038	83.8871	0.683938	6.00468	0.00222901	0.0299858
hypothetical protein	EAAG1_12467	29.7274	32.2604	33.1908	69.0253	36.6049	62.5489	0.816277	5.46087	0.00357603	0.0423871
ycei family protein	EAAG1_12482	273.31	172.703	198.407	764.277	270.75	366.334	1.1204	8.41367	0.00332062	0.0410731
signal transduction histidine kinase LytS	EAAG1_12492	257.992	371.837	294.538	143.242	214.054	137.477	-0.900574	7.88813	0.00102878	0.0163937
LytTR family transcriptional regulator	EAAG1_12497	129.83	179.57	150.834	85.5606	88.8826	58.8024	-0.97981	6.85708	5.38111e-05	0.0013493
AraC family transcriptional regulator	EAAG1_12542	109.203	116.863	122.191	272.832	140.74	189.764	0.791186	7.31054	0.00236695	0.0316108
hypothetical protein	EAAG1_12582	96.6142	127.228	107.932	9.22901	42.9161	10.5877	-2.38951	6.04888	1.89942e-07	8.04741e-06
hypothetical protein	EAAG1_12778	39.2827	35.8881	36.8787	18.2657	27.9796	17.5919	-0.801702	4.89077	0.0033506	0.0413053
hypothetical protein	EAAG1_12873	93.7324	96.2629	82.1165	264.757	80.8884	186.506	0.966013	7.06721	0.00395211	0.0455233
hypothetical protein	EAAG1_13018	151.671	123.73	109.898	73.063	85.3062	56.522	-0.840053	6.64896	0.000467308	0.00869948
COG3668 Plasmid stabilization system protein	EAAG1_13078	71.1335	82.9183	62.325	32.3015	56.1696	38.6044	-0.761641	5.84814	0.00350509	0.0420839
aldehyde dehydrogenase	EAAG1_13088	9500.49	10095.2	4761.9	997.694	1089.94	1189.08	-2.89401	12.1693	5.70109e-13	6.00406e-11
alcohol dehydrogenase GroES domain-containing	EAAG1_13093	1536.88	1859.57	801.988	124.015	395.712	188.787	-2.56615	9.67636	7.91103e-08	3.73847e-06
hypothetical protein	EAAG1_13098	448.187	485.072	335.965	93.4437	146.104	168.1	-1.63762	8.12847	5.76453e-08	2.87136e-06
JmjC domain protein	EAAG1_13183	392.978	386.995	352.068	122.284	118.44	140.083	-1.57186	7.98006	5.4623e-10	3.47138e-08
hypothetical protein	EAAG1_13203	18.3521	30.4466	44.0086	65.5644	45.0198	90.4026	1.11042	5.61891	0.000993486	0.0161321
putative S41 family peptidase	EAAG1_13248	2322.23	1004.09	903.159	815.806	344.591	552.189	-1.30445	9.95211	0.00342258	0.0413627
TonB-dependent receptor	EAAG1_13253	455.467	431.823	383.907	122.092	177.344	160.607	-1.4653	8.17444	1.01291e-07	4.55316e-06
TonB-dependent receptor	EAAG1_13478	1549.16	1043.22	1012.32	133.244	286.318	181.131	-2.58421	9.45384	5.95978e-11	4.48321e-09
PepSY-associated TM helix domain protein	EAAG1_13483	527.662	356.29	396.569	58.0658	151.363	78.349	-2.15075	8.03219	1.39144e-09	8.27233e-08
hypothetical protein	EAAG1_13493	47.4729	59.3384	41.6729	135.359	40.602	210.777	1.37947	6.47984	0.000975649	0.0159126
TM2 domain-containing protein	EAAG1_13628	148.637	115.697	168.658	56.3354	67.8453	35.6724	-1.43482	6.63192	9.64189e-08	4.38765e-06
N-acetyltransferase GCN5	EAAG1_13648	187.92	186.177	154.276	95.5587	97.9286	96.4295	-0.865437	7.09484	4.93808e-05	0.00125529
hypothetical protein	EAAG1_13658	119.516	113.106	102.769	50.375	41.5487	49.355	-1.24933	6.31761	1.41761e-08	7.68426e-07
hypothetical protein	EAAG1_13688	153.036	97.0403	91.2133	43.0687	41.759	45.7714	-1.38513	6.30294	3.98818e-08	2.01376e-06
hypothetical protein	EAAG1_13851	134.532	136.815	140.139	233.225	204.272	206.053	0.644739	7.45998	0.00339824	0.0413627
appr-1-p processing domain-containing protein	EAAG1_13966	42.1644	52.083	64.5377	100.75	74.3668	114.184	0.862444	6.22643	0.000588109	0.0106787
hypothetical protein	EAAG1_14191	326.85	288.659	221.764	19.9962	30.6093	27.6909	-3.41125	7.2572	8.82296e-36	1.62607e-32
ferrous iron transport protein b	EAAG1_14196	2752.06	2316.92	1710.19	508.941	414.014	661.65	-2.09705	10.4453	1.5829e-08	8.33511e-07
COG1109 Phosphomannomutase	EAAG1_14201	1113.87	922.077	686.927	468.564	421.903	345.322	-1.13966	9.3665	0.000851949	0.0142094
hypothetical protein	EAAG1_14266	151.822	117.252	98.3431	72.4861	80.5728	75.9056	-0.680731	6.63947	0.00340312	0.0413627
hypothetical protein	EAAG1_14286	120.578	119.843	85.9273	51.5286	36.1841	45.7714	-1.29295	6.26566	1.10735e-07	4.91771e-06
peptidase M56 BlaR1	EAAG1_14341	149.699	167.391	217.092	315.709	262.02	375.619	0.835047	7.95495	0.00182907	0.0257327
50S ribosomal protein l27p	EAAG1_14396	485.194	308.223	554.041	166.122	174.925	127.215	-1.5245	8.24307	6.96835e-07	2.59448e-05
hypothetical protein	EAAG1_14431	109.809	85.7686	121.945	376.659	97.6131	206.867	1.09982	7.37913	0.00328488	0.0407756
TonB-dependent siderophore receptor	EAAG1_14441	1941.99	1349.5	1441.71	241.108	457.14	307.206	-2.23444	9.90211	3.23876e-09	1.89493e-07
TonB-dependent receptor plug	EAAG1_14446	1675.81	1330.71	1412.08	326.284	591.569	399.401	-1.74566	9.90141	1.3525e-06	4.88755e-05
PepSY-associated TM helix domain protein	EAAG1_14451	585.752	449.961	553.18	120.554	195.121	144.318	-1.78712	8.41727	6.26707e-09	3.55391e-07
tonb-dependent receptor	EAAG1_14456	3239.08	2575.65	2390.97	194.386	396.658	270.068	-3.25172	10.5618	4.41897e-16	7.40379e-14
hypothetical protein	EAAG1_14461	2289.01	1904.92	1642.08	55.1818	103.609	74.1139	-4.645	9.98283	4.80085e-29	2.94932e-26
s-adenosyl-methyltransferase mraw	EAAG1_14491	498.086	509.818	394.725	172.852	315.139	185.366	-1.05771	8.43618	0.000975607	0.0159126
hypothetical protein	EAAG1_14646	130.74	141.479	115.553	452.606	101.295	315.513	1.16394	7.7111	0.00347138	0.0418154
HxlR family transcriptional regulator	EAAG1_14681	68.1001	66.3346	73.3886	211.114	58.2733	146.762	0.999537	6.7011	0.00445935	0.0498095
COG1959 Predicted transcriptional regulator	EAAG1_14786	597.279	257.824	297.242	160.739	92.8797	128.03	-1.59498	7.99961	4.8004e-06	0.000156587
hypothetical protein	EAAG1_14791	96.1591	26.3006	66.5046	20.9575	33.7649	30.9487	-1.13699	5.52647	0.0031243	0.0395744
hypothetical protein	EAAG1_14953	83.7222	105.591	59.0059	35.5701	47.0184	56.1962	-0.83737	6.01888	0.00196633	0.0270444
peptidase M12A astacin	EAAG1_14988	120.881	138.37	112.48	208.229	171.664	284.402	0.836929	7.43351	0.000833091	0.0140218
hypothetical protein	EAAG1_15123	86.4522	80.068	44.992	22.3034	29.7678	19.3836	-1.55894	5.56992	1.92411e-07	8.0594e-06
hypothetical protein	EAAG1_15193	65.0667	83.1774	56.1785	36.7238	41.3383	47.2374	-0.705168	5.78845	0.00421387	0.0477855
naphthoate synthase	EAAG1_15293	235.089	207.425	204.554	114.786	172.821	104.411	-0.720994	7.43907	0.00404464	0.0462633
3-deoxy-manno-octulosonate cytidylyltransferase	EAAG1_15338	194.593	188.769	141.614	56.3354	124.856	66.4582	-1.0799	7.01297	0.000222532	0.00455695
transcriptional regulator	EAAG1_15515	113.753	103.907	100.31	39.6078	47.0184	35.6724	-1.37467	6.20414	9.41167e-10	5.68712e-08
hypothetical protein	EAAG1_15535	52.3263	46.9007	31.8386	12.6899	22.7203	10.7506	-1.49094	4.90212	7.42233e-06	0.000231853
hypothetical protein	EAAG1_15605	66.5834	63.0956	67.2421	40.5692	39.5501	41.5364	-0.695029	5.73888	0.00186252	0.0260511
hypothetical protein	EAAG1_15620	20.6272	22.1547	21.5126	7.11403	12.5172	11.4021	-1.03549	4.02183	0.00047332	0.00876712
helix-turn-helix domain-containing protein	EAAG1_15625	115.725	100.279	85.8044	50.9518	43.3368	35.5095	-1.21786	6.17485	2.8215e-07	1.13044e-05
COG4115 Uncharacterized protein conserved in	EAAG1_15745	145.755	130.596	100.31	39.031	50.2791	33.7177	-1.60944	6.38601	6.08305e-11	4.48443e-09
helix-turn-helix domain-containing protein	EAAG1_15755	61.1232	46.6415	46.4671	26.1488	30.6093	20.1981	-0.99773	5.28013	0.000197941	0.00414551
hypothetical protein	EAAG1_15760	16.5321	16.8428	13.2763	6.15267	7.46824	7.49283	-1.13367	3.53823	0.000151273	0.003319
acyl-CoA dehydrogenase domaiN-containing protein	EAAG1_15785	1208.81	1824.2	1014.53	359.547	511.837	812.321	-1.26534	9.9002	0.00140071	0.0208465
hypothetical protein	EAAG1_15915	175.786	158.581	129.567	94.7896	52.6984	80.6294	-1.02709	6.85314	6.3864e-05	0.00152859
MarR family transcriptional regulator	EAAG1_16050	205.817	132.54	113.218	74.9857	101.4	91.2171	-0.752683	6.90894	0.00357634	0.0423871
COG3350 Uncharacterized conserved protein	EAAG1_16145	12.7403	12.3082	19.5457	3.46088	10.9394	3.9093	-1.24861	3.44622	0.00248642	0.0329675
hypothetical protein	EAAG1_16150	88.5756	69.1849	73.1427	40.7614	34.7115	35.3466	-1.06025	5.83941	5.77409e-06	0.000183477
hypothetical protein	EAAG1_16310	10.0103	10.2352	8.11331	5.38359	5.04895	3.42064	-1.02721	2.87627	0.00195331	0.0269659
LytTR family two component transcriptional	EAAG1_16800	47.4729	50.3988	69.8236	91.521	78.8899	113.696	0.75837	6.23878	0.00198552	0.0272068
3-ketoacyl-(acyl-carrier-protein) reductase	EAAG1_16855	549.957	385.959	358.215	168.622	250.028	142.527	-1.20443	8.2741	0.000121562	0.0026831
hypothetical protein	EAAG1_17125	8.94856	16.5837	22.3731	29.4175	26.8226	45.9343	1.08644	4.65719	0.0020999	0.0284567
hypothetical protein	EAAG1_17221	85.8455	69.5736	70.0695	37.3006	47.965	30.7858	-0.953247	5.8395	0.000120208	0.0026761
hypothetical protein	EAAG1_17456	99.0409	117.899	58.5142	1338.97	115.074	589.165	2.89059	8.59332	4.2195e-06	0.000138867
hypothetical protein	EAAG1_17636	44.1361	52.2126	59.1288	98.8273	63.743	124.283	0.880561	6.20735	0.000941347	0.0155597
N-acetyltransferase GCN5	EAAG1_17771	181.853	148.346	138.664	69.6021	92.7745	60.5942	-1.06924	6.8536	8.0656e-06	0.000247748
hypothetical protein	EAAG1_17776	101.316	91.8579	65.3982	45.7605	45.3354	52.4498	-0.848504	6.07289	0.00040463	0.00770033
30S ribosomal protein S15	EAAG1_18016	771.093	612.948	819.321	254.759	265.28	241.725	-1.53215	8.94995	1.29948e-06	4.74247e-05
hypothetical protein	EAAG1_18135	30.6375	36.4063	27.1673	12.3053	20.8269	14.0083	-0.98601	4.58019	0.000754107	0.01305
cytochrome c class i	EAAG1_18230	162.288	145.237	92.5655	942.512	495.639	897.348	2.54526	8.83278	1.73902e-11	1.36384e-09
cytochrome c oxidase subunit CcoN	EAAG1_18235	446.822	430.527	283.228	4741.59	1848.23	2810.63	3.01784	10.7815	2.40787e-12	2.21885e-10
putative XRE family transcriptional regulator	EAAG1_18240	77.807	65.4277	54.4575	18.2657	40.4968	29.3198	-1.15689	5.58484	0.000102515	0.00234701
ferredoxin--NADP reductase	EAAG1_18335	1381.72	1090.76	830.016	252.644	332.6	214.686	-2.04518	9.41805	1.46883e-08	7.84655e-07
hypothetical protein	EAAG1_18536	11.8303	12.3082	9.09674	4.03769	7.88899	4.88663	-0.948844	3.1194	0.00437362	0.0491499
hypothetical protein	EAAG1_18546	8.94856	8.16227	9.46553	24.0339	9.46678	22.9672	1.07488	3.80282	0.00306745	0.0389883
hypothetical protein	EAAG1_18586	150.154	134.872	88.6318	62.8726	67.2142	69.2273	-0.905517	6.58194	0.000199434	0.00415319
hypothetical protein	EAAG1_18706	66.8867	66.7233	79.0433	154.778	104.135	141.061	0.909243	6.67635	9.77226e-05	0.00225128
tRNA-Thr	EAAG1_t04197	38.3727	36.0176	40.6895	18.0735	26.2966	14.9857	-0.945578	4.87933	0.000766003	0.0131939
tRNA-Tyr	EAAG1_t04199	16.5321	14.6403	16.8413	0.961355	9.78234	1.79176	-1.88556	3.39546	0.000747558	0.01305
tRNA-Glu	EAAG1_t08179	9.55525	4.92327	10.326	0.769084	3.57634	0.488663	-2.24171	2.41155	1.10819e-05	0.000332096
tRNA-Arg	EAAG1_t15390	19.1105	22.9321	21.0208	49.7982	24.2981	56.6849	1.0465	5.0195	0.00125836	0.0194887
